# 3D printing and deep learning enable holistic and dynamic analyses of tens of thousands of parasites infecting hundreds of genotypes

**DOI:** 10.64898/2026.08.13.744426

**Authors:** Siyuan Wei, Jie Zhou, Olaf Prosper Kranse, Unnati Sonawala, Gang Sun, Ziyang He, Beatrice Senatori, Clement Pellegrin, Andrea Díaz-Tendero Bravo, Roberta Healey, Victor Hugo Moura de Souza, Vincent C.T. Hanlon, George Harpum, Tithira Wijayathilake, Adela Gaja Jezierska-Suwinska, Anika Damm, Kerry VerMeulen, Thomas Baum, Lida Derevnina, Ji Zhou, Sebastian Eves-van den Akker

**Affiliations:** Department of Plant Sciences, University of Cambridge, Cambridge, CB3 0LE, UK; Academy for Advanced Interdisciplinary Studies, Nanjing Agricultural University, Nanjing, 210095, China; Department of Plant Pathology, Entomology and Microbiology, Iowa State University, Ames, IA 50011, USA; Cambridge Crop Research, National Institute of Agricultural Botany (NIAB), Cambridge, CB3 0LE, UK; University of the Chinese Academy of Sciences, Beijing 100049, China

## Abstract

Host-parasite interactions are dynamic systems, where parasites usually outnumber hosts by one or more orders of magnitude. However, our understanding is often limited by the assessment of parts of the host, at arbitrary time points, and/or aggregate parasite responses. Here we combined custom-built 3D-printed hardware and deep-learning-based algorithms to enable holistic (i.e. all infecting individuals on the whole plant), spatio-temporal, and parasite-centric analyses of plant-parasitism by nematodes from timelapse videos of infection over months. In so doing, we tracked the dynamic growth and development of all individual parasites, at the organismal level, for thousands of hosts across hundreds of genotypes of *Arabidopsis thaliana*. Categorising traits into the static (i.e. in an acquired image at a given time point) and dynamic (i.e. phenotypic changes over time), we revealed a greater extent of host-genetic control of parasite traits, and new physiological limits of the species under these conditions. Using this capability, we identify Quantitative Trait Loci (QTL) in the host plant associated with 18 phenotypic traits in the parasite as a resource for the community. Finally, we leverage the large and diverse dataset to understand fundamental features of the parasite, independent of host genotype, revealing aspects of the life cycle which are pseudo-deterministic as well as local, deleterious interactions between co-infecting parasites. Given that plant-parasitic nematodes cause an estimated $100 billion in agricultural damages per year, these insights are contextualised in a global challenge driven by plant-parasitic nematodes.
