## Supplementary material for "3D printing and deep learning enable holistic and dynamic analyses of tens of thousands of parasites infecting hundreds of genotypes": Table S1

### Sheet: S-table_QTL_Gene_Counts
Phenotype	QTL	Chr	start	end	length	GWAS model	Covariate	Max -logP	gene_count	threshold -logP	note
Cyst number	1	chr1	28258840	28269068	10228	LMM		4.722	3	4.5
Cyst number	2	chr1	28271085	28296983	25898	LMM		9.173	6	4.5
Cyst number	6	chr2	16886507	17114508	228001	MLM+covariate_R	number_41dpi	8.12359	81	4.5
Cyst number	3	chr3	13091909	13113395	21486	LMM		7.108	0	4.5
Cyst number	7	chr4	2133051	2241602	108551	MLM+covariate_R	number_41dpi	7.84652	21	4.5
Cyst number	4	chr5	4929532	4952590	23058	LMM		6.322	9	4.5
Cyst number	5	chr5	8810481	9105481	295000	LMM		7.689	87	4.5
Cyst rate	5	chr1	21655506	21675899	20393	MLM+covariate_R	size_41dpi	10.2571	1	5.5
Cyst rate	1	chr1	26128333	26150550	22217	LMM		5.778	6	5.5
Cyst rate	4	chr2	13194710	13464488	269778	MLM+covariate_R	roundness_64dpi	10.2308	76	5.5
Cyst rate	2	chr5	7235298	7267380	32082	LMM		5.897	11	5.5
Cyst rate	3	chr5	7315346	7367489	52143	LMM_R		11.2466	17	5.5
Max growth rate	4	chr1	15705225	15725225	20000	LMM		4.7	1	4.5
Max growth rate	1	chr1	26754661	26774661	20000	LMM		5.607	10	4.5
Max growth rate	2	chr2	1190478	1210478	20000	LMM		4.864	3	4.5
Max growth rate	3	chr3	8380165	8400165	20000	LMM		4.747	3	4.5
Max size	2	chr1	10156895	10176895	20000	LMM		5.163	4	4.5
Max size	1	chr2	862203	882203	20000	LMM		5.571	5	4.5
Multiplication rate	2	chr5	9861946	9884674	22728	LMM		5.735	5	5.5
Multiplication rate	1	chr5	25982269	26052152	69883	LMM		6.891	15	5.5
number_64dpi	1	chr1	27542994	27567976	24982	LMM		8.74	8	5.5
number_64dpi	2	chr1	27984695	28259094	274399	LMM_R		11.8943	108	5.5
number_64dpi	3	chr5	6230591	6245863	15272	LMM		6.303	4	5.5
number_64dpi	6	chr5	8810481	9105481	295000	LMM		5.837	87	5.5
number_64dpi	4	chr5	23386016	23410832	24816	LMM_R		12.144	9	5.5	overlap with size at max rate qtl
number_64dpi	5	chr5	24451215	24476393	25178	LMM		6.44	8	5.5
number_41dpi	12	chr1	2211127	2696672	485545	LMM		4.759	167	4.5
number_41dpi	13	chr1	4248890	4671358	422468	LMM		4.639	144	4.5
number_41dpi	14	chr1	22606285	23088290	482005	LMM		5.342	150	4.5
number_41dpi	15	chr1	25498098	25519896	21798	MLM+covariate_R	size_41dpi	10.5515	6	4.5
number_41dpi	1	chr1	26306587	26704733	398146	LMM_R		10.2998	118	4.5
number_41dpi	2	chr1	26705856	27697579	991723	LMM		6.932	335	4.5
number_41dpi	3	chr1	27701044	27997865	296821	LMM		7.231	109	4.5
number_41dpi	4	chr1	28002482	28439562	437080	LMM		6.873	147	4.5
number_41dpi	7	chr3	10802271	10878734	76463	LMM		5.536	11	4.5
number_41dpi	8	chr4	9990980	10013160	22180	LMM		5.141	3	4.5
number_41dpi	9	chr4	10924456	11805658	881202	LMM_R		11.1651	276	4.5
number_41dpi	10	chr5	4741948	5091895	349947	LMM		7.86	115	4.5
number_41dpi	11	chr5	8001188	9105481	1104293	MLM+covariate_R	Number 64dpi	13.442	294	4.5
General growth rate	4	chr4	12095370	12115370	20000	LMM		4.615	4	4.5
roundness_64dpi	3	chr2	2026928	2083542	56614	LMM_R		12.1941	8	6.5
roundness_64dpi	1	chr2	6660496	6680931	20435	LMM		6.458	7	6.5
roundness_64dpi	2	chr3	10141508	10166021	24513	LMM		6.97	8	6.5
roundness_41dpi	1	chr4	413473	433882	20409	LMM		6.784	8	6.5
roundness_41dpi	2	chr4	18318289	18407924	89635	LMM		6.719	30	6.5
size13dpi	1	chr1	24308694	24328694	20000	LMM		49.5414	2	9.5
Size at max growth rate	2	chr1	10156895	10176895	20000	LMM		4.907	4	5
Size at max growth rate	3	chr3	16378194	16398194	20000	LMM		5.046	6	5
size_41dpi	10	chr1	24691010	24734584	43574	MLM+covariate_R	Multiplication rate	9.28644	13	4.5
size_41dpi	9	chr1	28382654	28400673	18019	LMM		4.746	3	4.5
size_41dpi	1	chr2	938458	958063	19605	LMM		5.102	3	4.5
size_41dpi	5	chr3	13954474	13987437	32963	LMM		4.931	0	4.5
size_41dpi	2	chr3	14316200	14399461	83261	LMM		4.707	3	4.5
size_41dpi	3	chr3	17229230	17363147	133917	LMM		6.545	50	4.5
size_41dpi	4	chr3	22633532	22692074	58542	LMM		5.408	23	4.5
size_41dpi	6	chr3	23098340	23396016	297676	LMM		6.643	111	4.5
size_41dpi	7	chr5	13982720	14062276	79556	LMM		4.931	11	4.5
size_41dpi	8	chr5	23246248	23300895	54647	LMM_R		11.1424	13	4.5
size_64dpi	5	chr3	1689577	1803899	114322	MLM+covariate_R	size_41dpi	8.14986	50	5
size_64dpi	6	chr3	7917694	8241593	323899	MLM+covariate_R	size_41dpi	7.73766	100	5
size_64dpi	1	chr3	14236603	14256949	20346	LMM		5.386	1	5
size_64dpi	2	chr3	22520096	22979001	458905	LMM		5.066	154	5
size_64dpi	3	chr5	4106200	4172469	66269	LMM		5.636	16	5
size_64dpi	4	chr5	23246248	23300895	54647	LMM_R		10.5398	13	5
Time length of fast growth	3	chr3	10285755	10305755	20000	LMM		4.581	3	4.5
Time length of fast growth	2	chr4	1899357	1919357	20000	LMM		4.725	0	4.5
Time length of fast growth	1	chr5	6215482	6235482	20000	LMM		4.999	6	4.5
Time to be detectable	3	chr2	658528	678528	20000	LMM		4.387	10	4
Time to be detectable	1	chr3	6587603	6607603	20000	LMM		5.528	5	4
Time to be detectable	2	chr3	12353922	12373922	20000	LMM		4.897	3	4
Time to be detectable	4	chr5	4090661	4110661	20000	LMM		4.275	5	4
Time to maturity	1	chr2	775346	795346	20000	LMM		7.138	6	4.5
Time to maturity	2	chr4	2551614	2571614	20000	LMM		5.447	3	4.5
Time to maturity	3	chr5	15206128	15226128	20000	LMM		4.56	6	4.5
Time to max growth rate	1	chr2	775346	795346	20000	LMM		7.424	6	5.5
Time to max growth rate	4	chr3	18713970	18733970	20000	LMM		4.749	4	5.5
Time to max growth rate	2	chr4	2384156	2404156	20000	LMM		5.755	4	5.5
Time to max growth rate	3	chr5	15201128	15226129	25001	LMM		5.761	7	5.5
